# Welcome pathogens: transient heat dampens immune responses to acibenzolar-*S*-methyl in apple plants

**DOI:** 10.1101/2025.04.03.647103

**Authors:** Erwan Chavonet, Bao-huynh Nguyen, Christelle Heintz, Raphaël Cournol, Jitka Široká, Ondřej Novák, Romain Larbat, Matthieu Gaucher, Marie-Noëlle Brisset, Florent Pantin, Alexandre Degrave

**Author notes:** Authors for correspondence: Florent Pantin, Alexandre Degrave. Co-first authors (Erwan Chavonet, Bao-huynh Nguyen).

## Abstract

Climate change affects plant-pathogen interactions, with disease outcome varying depending on pathosystem and environmental scenario. In Arabidopsis, a thermo-sensitive module of salicylic acid (SA) signaling makes immunity vulnerable to heat. The potent resistance inducer acibenzolar-*S*-methyl (ASM), an SA analogue that up-regulates transcription of defense genes, could restore plant protection under heat but not core SA signaling. Here, we investigated how high temperature rewires the ASM-induced responses of the apple immune system. We treated apple plants with ASM under contrasting heatwave scenarios and subsequently exposed them to *Erwinia amylovora* (the fire blight bacterium) or *Venturia inaequalis* (the apple scab fungus) while monitoring gene expression. While pre-exposing apple plants to high temperature did not change their susceptibility to pathogens, it drove a loss of ASM-induced protection. Transcriptomic analysis revealed broad dampening of ASM-regulation upon high temperature, for a wide range of biological processes beyond defense. We uncovered thermo-sensitive “resistance” and “susceptibility” marker genes with ASM-responsiveness being critically vulnerable to heat. We concluded that exposure to heatwave prevents ASM from fully mounting its protective responses in apple, not only lowering defenses but also offering more favorable hosting conditions. Our work highlights plant immunity as the joint outcome of resistant and susceptible responses.

**Summary Statement:** We found that heatwaves “disarm” apple’s ability to mount an effective inducible-immunity response against two major diseases, fire blight and apple scab. Heatwaves not only prevent full expression of plant defenses, but also favor a physiological status that is beneficial to the pathogens.
