## Supplementary material for "Welcome pathogens: transient heat dampens immune responses to acibenzolar-*S*-methyl in apple plants": Table S2

### Sheet: Table S2
Table S2. Design of “resistance” and “susceptibility” marker genes. Genes initially selected through CAST belonged to “resistance-associated” (R1, R2, R3) or “susceptibility-associated” (S1, S2) clusters (Fig. 6). Homologous genes were searched in the genome, and were eventually found in the same or an alternative cluster. Primers were designed to target as many homologous genes as possible, and …
Gene symbol	Molecular function	Gene accession	Cluster	Primers	Concentration (nM)
MdAHL	Predicted AT-hook DNA-binding family protein	MD08G1196300	R2	foward 5’-AAGAAGAAGACACCAGCCGAA-3’ reverse 5’-GGGCCGTCGGATGACTT-3’	200
		MD15G1384100	R2
MdARA	Arabinose kinase	MD08G1124400	R2	foward 5’-TGCCTTTATGGGTCGGAAGATG-3’ reverse 5’-GAGGTGACAGGTTGCACAAGTA-3’	200
		MD15G1103100	/
MdBGAL12	Beta-galactosidase 12	MD15G1206800	R2	foward 5’-CCGTGTATGGGTCATTGGAGAA-3’ reverse 5’-CAACGTGATCGGGCCTAGAA-3’	200
		MD02G1079200	R2
MdBIS2	Chalcone and stilbene synthase family protein (Biphenyl-synthase 2)	MD14G1160800	R1	foward 5’-CCTGATTTCTTGTTTCGAGTCAC-3’ reverse 5’-TTGGGACCTCAGGGTTCA-3’	200
		MD15G1132000	R1
		MD04G1111500	R1
		MD08G1116200	/
		MD14G1160900	/
		MD15G1131700	R1
		MD15G1132300	R1
MdBXL1	Beta-xylosidase 1	MD13G1157400	R1	foward 5’-CGAGGTACACAAGGACCATACAC-3’ reverse 5’-GGTCTCTGAACTCTGCTTCGATT-3’	200
		MD16G1158300	R1
MdCDnaJ	Chaperone DnaJ-domain superfamily protein	MD10G1121200	R2	foward 5’-GCCTACAGAAAGCTAGCCAGAA-3’ reverse 5’-ATCCCTGTCGTAGTTTGCTCTTT-3’	100
MdCrypt	Cryptdin protein-related	MD09G1199000	R2	foward 5’-GCCATGGTACTGTCTCCGATTT-3’ reverse 5’-TGGACAGAGAGTTAATTGGTGGTG-3’	300
MdGA2ox1	Arabidopsis thaliana gibberellin 2-oxidase 1	MD10G1194100	R3	foward 5’-CTCCCGCTGAAGCCATATCAA-3’ reverse 5’-GTGTCTAAACGGAGGGAGGAAAG-3’	200
MdGSTU7	Glutathione S-transferase tau 7	MD05G1184300	R1	foward 5’-AGACTTGGCTTTGGGATGGATAG-3’ reverse 5’-CTCCTTGATCTCAGGCACATCTT-3’	200
MdLAC7	Laccase 7	MD16G1147100	R2	foward 5’-CTGACGATACTGTCGGCTTTGA-3’ reverse 5’-TGAGGGTTGGGCATGGG-3’	200
		MD04G1142300	R2
MdLKR/SDH	Lysine-ketoglutarate reductase/saccharopine dehydrogenase bifunctional enzyme	MD02G1105000	R1	foward 5’-GCTAGCTATGTTGATGAATCCATGTC-3’ reverse 5'-CATATGATCTATCCCAGGGTCCAAG-3’	200
		MD02G1105300	R1
MdMBL	D-mannose binding lectin protein with Apple-like carbohydrate-binding domain	MD03G1242400	R2	foward 5’-ATGCCTTCACTCTTGCTCTACG-3’ reverse 5’-TGTTGGCGGTGTTGCTTTG-3’	400
		MD11G1262600	/
		MD11G1262100	R2
MdNCX	Sodium/calcium exchanger family protein / calcium-binding EF hand family protein	MD10G1284700	R1	foward 5’-CCTTCTTTCACGACCTCGTATGT-3’ reverse 5'-GTTCATGAATGCCGCGTTGTAA-3’	200
		MD10G1284800	R1
		MD10G1284900	R1
MdSPI	Serine protease inhibitor	MD13G1208700	R1	foward 5’-TGGGCTCAGAATGTGAAGGTAAG-3’ reverse 5'-GTCAACCCATACCCAAACCCTAT-3’	200
MdTPS4	Terpene synthase 4	MD17G1080700	R2	foward 5’-AGGAGAAAGTGAGCTTGAGGATG-3’ reverse 5'-ACCGAGCAAGCCATGGAATA-3’	200
		MD17G1080500	R1
		MD17G1080800	R1
		MD17G1080400	R1
		MD17G1080300	/
MdTRX	C-terminal cysteine residue is changed to a serine 1 (thioredoxin)	MD10G1311900	R1	foward 5’-CTTCGGTGGCTATGAACTCATTCT-3’ reverse 5'-CGTTGCACCGTCCCTTATCA-3’	200
		MD05G1336400	R1
MdUGT76E2	UDP-glucosyl transferase 76E2	MD03G1082200	R2	foward 5’-GAGAAAGAGGGAAGAATGGAGATGG-3’ reverse 5'-GGGAGTTGAACTGGGTGTGAATA-3’	200
		MD03G1081900	/
MdWRKY75	WRKY DNA-binding protein 75	MD13G1122100	R1	foward 5’-GCTACTACAGGTGCACACATCA-3’ reverse 5'-TCAGTAGACTTCTCGATGGGATGA-3’	100
		MD16G1122400	R1
MdANP3	NPK1-related protein kinase 3	MD13G1186500	S1	foward 5’-GGACATCAAGGGTGCAAACATC-3’ reverse 5'-GCTATGGCCAGTCTGGAGAATAA-3’	200
		MD16G1187200	/
MdANT	Integrase-type DNA-binding superfamily protein	MD08G1077100	S2	foward 5’-AGCGCCAGCCATTGAGTATAA-3’ reverse 5'-CTCACTGAACCGACCGATTTCT-3’	200
MdAP2/B3	AP2/B3-like transcriptional factor family protein	MD03G1047900	S1	foward 5’-TGACCCACTTGACTGCTTCTC-3’ reverse 5'-CTCAAAGGCGGAAGGTCTATGT-3’	200
MdATXR6	Arabidopsis trithorax-related protein 6	MD01G1224300	S1	foward 5’-GCTTGGTGGTCTCGAAGAAGAA-3’ reverse 5'-GGCGCCATTCCAGGGATATAA-3’	200
MdBARD1	Breast cancer associated RING 1	MD10G1178800	S1	foward 5’-CTCAGAAGAAGTGCTGGAACGA-3’ reverse 5'-CAGCTATATCCTGGGCCTCATTT-3’	200
		MD05G1192200	S1
MdBRCA1	Breast cancer susceptibility 1	MD05G1060000	S1	foward 5’-GGTAGACTAAGGCTGCAGAACAA-3’ reverse 5'-CCCTCTGGAACAGGCTTTCTT-3’	200
		MD10G1256100	S1
MdBRCA2-B	BRCA2-like B	MD01G1008700	S1	foward 5’-ATGGTCACCGGTCTGCAATTA-3’ reverse 5'-CTCGACTTTCGCAGCACTACTAT-3’	400
MdCDC	Cell division control	MD03G1072700	S1	foward 5’-CTAGAAGGAAGATGACGCTGGTAATAG-3’ reverse 5'-TCGGCTAGGTCTATGGCATTTG-3’	100
		MD11G1078800	S1
MdCHR1	Chromatin remodeling 1	MD02G1149400	S1	foward 5’-CCAACTTCGGAAGAACTGCAATC-3’ reverse 5'-GCGGGCAAACAGGTACTTTAAC-3’	200
		MD15G1264100	S1
MdCLE16	CLAVATA3/ESR-RELATED 16	MD13G1023500	S2	foward 5’-CCAGGCAAGCTATACGGAGATG-3’ reverse 5'-TACACAGGAGAAACAGCGGAAG-3’	100
MdCMT3	Chromomethylase 3	MD03G1011100	S1	foward 5’-GGGAATGCCGTTGCTTATGATG-3’ reverse 5'-AGCCTCTGAAACTCTGTCTTGG-3’	200
		MD11G1012800	S1
MdDEL1	DP-E2F-like 1	MD06G1181700	S1	foward 5’-CCCTAGTTGGATGCATTTCTCTCT-3’ reverse 5'-CATACGCAGCACGTCTCTAACT-3’	100
MdDUT1	dUTP pyrophosphatase-like 1	MD08G1034400	S1	foward 5’-CTGAAGGAACCTATGCACGAATTG-3’ reverse 5'-GCAATCCTATCACCCTCCTTGA-3’	200
		MD08G1034500	S1
		MD15G1031300	S1
MdENODL17	Early nodulin-like protein 17	MD17G1223900	S1	foward 5’-ATTTCGAGAGCCCTTCGACTATTT-3’ reverse 5'-CTCCCTGCCAAGTCTATGGTTT-3’	300
MdFLA12	FASCICLIN-like arabinogalactan-protein 12	MD03G1114700	S2	foward 5’-TCCCAGATTTCATCACTACCCAAA-3’ reverse 5'-CAGAATAGACAGTGCCTGAGATTGA-3’	200
		MD03G1114600	S2
		MD11G1133200	S2
MdH2A7	Histone H2A7	MD12G1215400	S1	foward 5’-GTACCGGCGCTCCCATTTA-3’ reverse 5'-AAGCTCCTCGTCGTTTCTCAC-3’	400
		MD04G1201800	S1
MdHOP2	Arabidopsis Hop2 homolog	MD16G1044800	S1	foward 5’-AGCGAGGTTGAGGGAGAAATAAA-3’ reverse 5'-TCTGGCTTGACCAACGTAACT-3’	300
		MD13G1044000	S1
MdIQ6	IQ-domain 6	MD08G1064300	S1	foward 5’-GCATTCAAGAGGGAGAGAGCAA-3’ reverse 5'-AACGCTCTAACCAACTCCATCC-3’	200
		MD15G1057400	S1
MdKinM	Kinesin motor family protein	MD03G1189700	S1	foward 5'-GGCATTGTTCCACGCATCTTC-3' reverse 5'-CCGCAGGGTTGGATCAAGTAA-3'	200
		MD11G1206000	S1
MdMYB66	MYB domain protein 66	MD16G1093200	S2	foward 5’-GAGCCCTTTCGCTTGTCTCTTA-3’ reverse 5'-GGCCACTTCCATGTACCCTTT-3’	200
MdPLP9	PATATIN-like protein 9	MD11G1284700	S1	foward 5’-CAGAATTCAGGCGTTCGGATTG-3’ reverse 5'-TCTCCGTTTGTCTCCGTCAATAA-3’	200
		MD03G1264100	S2
MdRPA70	RPA70-kDa subunit B	MD14G1212400	S1	foward 5’-CATCGCTGATCAATCTCCCATAGT-3’ reverse 5'-CATACCAGGACCGCAACTTCT-3’	200
		MD06G1225500	S1
MdSBT1.3	Subtilase 1.3	MD01G1190400	S1	foward 5’-TGTGTATTTGGGAAGCAATTCAACT-3’ reverse 5'-CACGGTCGCAAATCACAATCTT-3’	200
		MD01G1189600	S1
		MD01G1189900	S1
		MD01G1189100	S1
		MD01G1188800	S1
MdSMC2	Structural maintenance of chromosomes 2	MD01G1182300	S1	foward 5’-CTGCTGGGACGAGAATGTATGA-3’ reverse 5'-CCAAGTCAGCGTTTCCATTAGC-3’	200
		MD07G1252800	S1
MdTK	Thymidine kinase	MD09G1121200	S1	foward 5’-GATACGCCATTGATTCGGTTGTG-3’ reverse 5'-AAACTGAGCCTCGTCGATTCC-3’	200
		MD17G1112200	S1
MdWEE1	WEE1 kinase homolog	MD11G1303200	S1	foward 5’-GCCGCAAGAAATCCTGAATGAG-3’ reverse 5'-AACGAATGACCAGGAAGGAGTG-3’	200
		MD03G1283400	S1
		MD11G1302700	S1
MdPR2	β-1,3-glucanase	MD14G1079900	/	foward 5'-AATTGTTATATCGGAGAGTG-3' reverse 5'-TGGCAAAGATGTAAGTTTC-3'	400
		MD12G1083700	/
		MD12G1083900	/
		MD12G1084100	/
		MD14G1078700	/
MdPR10	Ribonuclease-like	MD13G1160900	/	foward 5'-CCTGCTAGGTTGTACAATGCTCT-3' reverse 5'-GTCAATTCCATCAACCTTGTGCT-3'	200
		MD13G1161100	/
		MD13G1161300	/
		MD16G1160400	/
		MD16G1160500	/
		MD16G1161100	/
		MD16G1161400	/
		MD16G1161500	/
MdAGG	Agglutinin	MD10G1026620	/	foward 5'-CAGCTGCTGACCGAAATGAAAC-3' reverse 5'-TCTGACTTGGGAGACTGAGTAGAT-3	300
		MD10G1027230	/
		MD10G1027240	/
		MD10G1027260	/
		MD10G1026610	/
		MD10G1026810	/
		MD10G1026820	/
		MD10G1027010	/
		MD10G1027030	/
		MD10G1027110	/
		MD10G1027210	/
		MD10G1027220	/
		MD10G1027250	/
		MD06G1232610	/
MdActin	Actine	MD14G1142600	/	foward 5'-CAACCTCTCGTCTGTGATAATG-3' reverse 5'-GCATCCTTCTGTCCCATCC-3'	100
MdTuA	Tubulin-alpha	MD03G1004400	/	foward 5'-GTTCAATGCTGTTGGTGGTG-3' reverse 5'-CTGCGGAGAAGGATAGATGG-3'	300
MdGAPDH	Glyceraldehyde‐3‐phosphate deshydrogenase	MD16G1111100	/	foward 5'-CTTGTCTCCGCCCTTTCC-3' reverse 5'-CGTAGTTCACTCCATTGTTGC-3'	300
